# Co-transcriptional RNA processing boosts zygotic gene activation

**DOI:** 10.1101/2024.09.14.613088

**Authors:** Jingzhao Xu, XiaoJing Li, Xiaowen Hao, Xinyun Hu, Shaoqian Ma, Yantao Hong, Jing Zhang, Dingfei Yan, Haiteng Deng, Jie Na, Xiong Ji, Zai Chang, Xiaohua Shen

**Affiliations:** School of Basic Medicine, Tsinghua University, Beijing 100084, China; School of Life Sciences, Tsinghua University, Beijing 100084, China; Key Laboratory of Cell Proliferation and Differentiation of the Ministry of Education, School of Life Sciences, Peking-Tsinghua Center for Life Sciences, Peking University, Beijing 100871, China

**Keywords:** Pol II CTD, co-transcriptional RNA processing, non-coding genome, zygotic gene activition, totipotency

## Abstract

Transcription decodes protein-coding genes and interprets regulatory information embedded in the genome by generating RNA. In eukaryotes, gene transcription is coupled with RNA processing via the carboxyl terminal domain (CTD) of RNA polymerase (Pol) II, which enhances messenger RNA (mRNA) production. We propose that co-transcriptional RNA processing is essential for zygotic gene activation (ZGA), transitioning the transcription program from noncoding to protein-coding after fertilization. Truncating the CTD in mouse cells disrupts this coupling, halting global mRNA synthesis and increasing noncoding RNA (ncRNA) levels through enhanced intergenic transcription and RNA stabilization. CTD truncation also triggers epigenetic reprogramming and nuclear reorganization towards totipotency, resembling early cleavage embryos. Mechanistically, the CTD restrains nonproductive polymerase activity in noncoding sequences, while at protein-coding genes requiring RNA processing, it promotes elongation by facilitating polymerase promoter-proximal pausing, transcription directionality, and velocity. Longer CTD lengths enhance gene activity, likely evolving to accommodate the increasing noncoding sequences in mammalian genomes.
