## Supplemental Table 10 for "Co-transcriptional RNA processing boosts zygotic gene activation"

### Sheet: S10
Table S10 Analysis of the relationship between genome size and composition and the number of Pol II CTD repeats in different species
Species	Pol II CTD number	Genome size (bp)	Protein coding gene (bp)	CDS (bp)	Intergenic region (bp)	Non-coding region (bp)	CDS%	Non-coding region%	Non-coding/CDS
Escherichia coli	0	4641652	3972270	3972270	669382	669382	0.855788	0.144212	0.168514
Babesia bovis	18	8173701	6152402	5576377	2021299	2597324	0.682234	0.317766	0.465773
Cryptosporidium parvum	24	9102324	6844275	6824347	2258049	2277977	0.749737	0.250263	0.333801
Kluyveromyces lactis	23	10689156	7445296	7394184	3243860	3294972	0.691746	0.308254	0.445617
Schizosaccharomyces japonicus	28	11733154	8948594	6846208	2784560	4886946	0.583493	0.416507	0.713818
Saccharomyces cerevisiae	26	12157105	8664802	8596583	3492303	3560522	0.707124	0.292876	0.414179
Ostreococcus lucimarinus	17	13204888	9896357	9226744	3308531	3978144	0.698737	0.301263	0.431154
Candida albicans	23	14323179	9085609	9004917	5237570	5318262	0.628695	0.371305	0.590595
Vairimorpha necatrix	18	15005441	3329729	3171581	11675712	11833860	0.211362	0.788638	3.73122
Lodderomyces elongisporus	28	15547272	8832141	8813343	6715131	6733929	0.566874	0.433126	0.764061
Cyanidioschyzon merolae	21	16728945	7475636	7459550	9253309	9269395	0.445907	0.554093	1.24262
Plasmodium falciparum	11	23292622	13577802	12179876	9714820	11112746	0.522907	0.477093	0.912386
Sclerotinia sclerotiorum	13	27274596	13713236	11195259	13561360	16079337	0.410465	0.589535	1.43626
Phaeodactylum tricornutum	26	27568093	16969832	14503185	10598261	13064908	0.526086	0.473914	0.90083
Aspergillus nidulans	8	29828291	18421698	15258328	11406593	14569963	0.511539	0.488461	0.954886
Dictyostelium discoideum	23	34134454	23321662	21000058	10812792	13134396	0.615216	0.384784	0.625446
Podospora anserina	11	34718894	16755872	15690501	17963022	19028393	0.45193	0.54807	1.21273
Chaetomium globosum	13	34886939	19790378	16466220	15096561	18420719	0.471988	0.528012	1.1187
Coprinopsis cinerea	7	36192590	23534701	18539919	12657889	17652671	0.512257	0.487743	0.952144
Neurospora crassa	13	41102378	22893321	14922037	18209057	26180341	0.363046	0.636954	1.75448
Brugia malayi	32	88235797	48242810	14905472	39992987	73330325	0.168928	0.831072	4.91969
Caenorhabditis briggsae	29	108384165	61674971	25200240	46709194	83183925	0.232509	0.767491	3.30092
Arabidopsis thaliana	30	119667750	64580881	33775569	55086869	85892181	0.282245	0.717755	2.54303
Drosophila melanogaster	23	143726002	91027918	22955694	52698084	120770308	0.159718	0.840282	5.26102
Tribolium castaneum	35	165928604	108613280	22552063	57315324	143376541	0.135914	0.864086	6.35758
Anopheles gambiae	28	281378673	111347298	22457470	170031375	258921203	0.0798123	0.920188	11.5294
Nematostella vectensis	37	356613585	114140821	24922224	242472764	331691361	0.0698858	0.930114	13.3091
Physcomitrium patens	27	471852792	100830808	35713650	371021984	436139142	0.0756881	0.924312	12.2121
Vitis vinifera	34	475604073	166511904	37909762	309092169	437694311	0.0797087	0.920291	11.5457
Acyrthosiphon pisum	24	533649363	216350727	24417221	317298636	509232142	0.0457552	0.954245	20.8555
Glycine max	32	978491270	213101840	65618132	765389430	912873138	0.0670605	0.932939	13.9119
Danio rerio	41	1373471384	757819907	42000287	615651477	1331471097	0.0305797	0.96942	31.7015
Mus musculus	42	2728222451	1052017569	37226310	1676204882	2690996141	0.0136449	0.986355	72.2875
Homo sapiens	42	3099750718	1304978080	35842741	1794772638	3063907977	0.0115631	0.988437	85.482
*Non-coding region=(Protein coding-CDS)+Intergenic region
