## Supplemental Table 11 for "Co-transcriptional RNA processing boosts zygotic gene activation"

### Sheet: 11a primers and probes
Table S11a Sequences of primers and probes used in this study
Usage	Primer name		Sequence (5'-3')
Antisense morpholino oligonucleotides for control or snRNA knock down	SCR-AMO		CCTCTTACCTCAGTTACAATTTATA
	U1-AMO		GGTATCTCCCCTGCCAGGTAAGTAT
	U2-AMO		TGATAAGAACAGATACTACACTTGA
FISH probes	5'ETS stellaris	p1	acgaccaaagtgaaacacgtgaTTACACTCGGACCTCGTCGACATGCATT
		p2	aaaaccggcgggaatcacactgTTACACTCGGACCTCGTCGACATGCATT
		p3	gaaataaggtggccctcaacTTACACTCGGACCTCGTCGACATGCATT
		p4	gatacgggcagacacagaacTTACACTCGGACCTCGTCGACATGCATT
		p5	cacctcgacgcttacaagaaTTACACTCGGACCTCGTCGACATGCATT
	28S stellaris	p1	ccgctgactaatatgcttaaatCCTCCTAAGTTTCGAGCTGGACTCAGTG
		p2	ctcttgaactctctcttcaaagCCTCCTAAGTTTCGAGCTGGACTCAGTG
		p3	tagatggttcgattagtctttcCCTCCTAAGTTTCGAGCTGGACTCAGTG
		p4	agaataggttgagatcgtttcgCCTCCTAAGTTTCGAGCTGGACTCAGTG
		p5	tctcgtttgaatatttgctactCCTCCTAAGTTTCGAGCTGGACTCAGTG
		p6	caaagaaaagagaactctccccCCTCCTAAGTTTCGAGCTGGACTCAGTG
		p7	ttaattaaacagtcggattcccCCTCCTAAGTTTCGAGCTGGACTCAGTG
		p8	ctaccttaagagagtcatagttCCTCCTAAGTTTCGAGCTGGACTCAGTG
		p9	ccgggtcagtgaaaaaacgatgCCTCCTAAGTTTCGAGCTGGACTCAGTG
		p10	cggtctgtattcgtactgaaaaCCTCCTAAGTTTCGAGCTGGACTCAGTG
		p11	gtgaattctgcttcacaatgatCCTCCTAAGTTTCGAGCTGGACTCAGTG
		p12	aagcacatacaccaaatgtctgCCTCCTAAGTTTCGAGCTGGACTCAGTG
	Maj-sat	p1	5'-FAM-CACCATATTCCAGGTCCTTCGGTGTGCATTT-3'
		p2	5'-FAM-TACACACTTTAGGACGTGAAATATGGCGAGG-3'
	Min-sat	p1	5'-Cy5-CTGAAAAACACATTCGTTGGAAACGGGAATTGT-3'
		p2	5'-Cy5-TAACTCACTCATCTAATATGTTCTACAGTGTGG-3'
RNA spike-in sequences	Spike-in #1	ERCC-4	TCTTGCTTCAACAATAACGTCTCTTTCAGAAGGCATTGGTATCTTTTCCCCACTTCCAAGCATTTTTTCAACTAATCTTATGTTATTAACCATTTCCTTAAATTCTTCTGGGTCTGCTGACAAAGCATGATCAGGACCTTCCATATTTTTATCTAAGGTAAAGTGCTTCTCAATAACATCCGCTCCTAAGGCAACAGAAACTACTGGGGCGAGTATTCCCAATGTATGGTCAGAATATCCCACAGGGATATTGAATATACTTTTCAAGGTTTTAATAGCGTTTAAATTGACATCTTCATAAGGGGTTGGGTAAGATGAAATACAATGCAATAAAATAATATCCCTGCATCCATTATTTTCTAAAACTTTAACTGCTTCCCAAATTTCCCCAATATCAGA…
		ERCC-13	ACCGAGCTCAGATGTGAAGGATCTTCTTGGAGGATTAAAAAAATGATTATCTGTAAAACCCCACGTGAACTTGGTATCATGCGGGAAGCAGGGCGAATCGTGGCTTTAACTCATGAAGAGTTAAAAAAGCACATTAAACCAGGAATCTCGACAAAAGAATTGGATCAAATTGCCGAACGTTTTATTAAGAAGCAGGGTGCAATCCCATCTTTTAGGGGGTATAATGGGTTTCGCGGGAGCATTTGCGTATCAGTTAATGAAGAACTCGTTCACGGCATACCTGGCAGCAGGGTGCTGAAGGACGGTGACATCATCAGTATTGATATCGGTGCTAAATTAAATGGTTATCATGGTGACTCTGCATGGACATATCCGGTAGGAAACATCAGCGATGATGAC…
		ERCC-17	GAGAACTGAAAGTGAGTCCCAACGAGAGAGGTGCATCTGTCCAGTGAGAGCTGACTGTCTGCGACAACACTAGTCGGTCCAGGCATGGATTTCGCGACCTCACAACTTAAGGAGGCGGTAAATCAGATGACAGCGCGACCCTGTAATGGGTGACCTGCTAGTGGAGGTGGCGCGGTGTCCCAGATACAAGGATCTCGATGTAGTACCCTCACATAACTTTGCTCCCTGAAATAACATTCGATCACTCTAATGAATCCCTTAAGCCAGGAGCGTTAGTGTCAAACGCAACGCCCCGGGTTCATGATCCTGGATGGCTGGTCGAACCAGGGAGATGTCACTCTAATAGGTGCCAAATGTACCGCAGAACCTCGTAGGCGTTCGCCCAATTGGACCCGAGGT…
		ERCC-22	CCCGGGCCAATTGCCTCTATAACTAGAGCTGAGCCCACCATTAAAGCGATTTTTTCGCACTTAGCCGTAATAAATATAATGATCCCGCGGTGTAGTAATTCTACGGAATGCACGGAATGTCATAAGCAGAAGGACGTGATGTGCAACCTACTCCCCTTTCCCAAGTAAATGTACGGGAATTATCGTTTCGTTACCGACAACCATGGGGCCACGTGGCCAGTTTGCCCCTATTAGGTGGATAGGCACTGAGTACAGAATATATAAAGCGTGACGGATGAAAACGCACCCATTGTCACCGATTGTGACTAGTTGACCCTATCACCCCTACTGTGTTCAGACGTCGTTCTACTAAAGGCCCGTGCCGCCGGAAGCTCATTTAAAAAGAACTCGTAAGTAAGC…

### Sheet: 11b plasmids
Table S11b Sequences of plasmids used in this study
Plasmid	DNA_sequence
PB-CAG-mcherry-hRPB1-0CTD	gacattgattattgactagttattaatagtaatcaattacggggtcattagttcatagcccatatatggagttccgcgttacataacttacggtaaatggcccgcctggctgaccgcccaacgacccccgcccattgacgtcaataatgacgtatgttcccatagtaacgccaatagggactttccattgacgtcaatgggtggactatttacggtaaactgcccacttggcagtacatcaagtgtatcatatgccaagtacgccccctattgacgtcaatgacggtaaatggcccgcctggcattatgcccagtacatgaccttatgggactttcctacttggcagtacatctacgtattagtcatcgctattaccatgggtcgaggtgagccccacg…
PB-CAG-mcherry-hRPB1-5CTD	gacattgattattgactagttattaatagtaatcaattacggggtcattagttcatagcccatatatggagttccgcgttacataacttacggtaaatggcccgcctggctgaccgcccaacgacccccgcccattgacgtcaataatgacgtatgttcccatagtaacgccaatagggactttccattgacgtcaatgggtggactatttacggtaaactgcccacttggcagtacatcaagtgtatcatatgccaagtacgccccctattgacgtcaatgacggtaaatggcccgcctggcattatgcccagtacatgaccttatgggactttcctacttggcagtacatctacgtattagtcatcgctattaccatgggtcgaggtgagccccacg…
PB-CAG-mcherry-hRPB1-31CTD	gacattgattattgactagttattaatagtaatcaattacggggtcattagttcatagcccatatatggagttccgcgttacataacttacggtaaatggcccgcctggctgaccgcccaacgacccccgcccattgacgtcaataatgacgtatgttcccatagtaacgccaatagggactttccattgacgtcaatgggtggactatttacggtaaactgcccacttggcagtacatcaagtgtatcatatgccaagtacgccccctattgacgtcaatgacggtaaatggcccgcctggcattatgcccagtacatgaccttatgggactttcctacttggcagtacatctacgtattagtcatcgctattaccatgggtcgaggtgagccccacg…
PB-CAG-mcherry-hRPB1-52CTD	gacattgattattgactagttattaatagtaatcaattacggggtcattagttcatagcccatatatggagttccgcgttacataacttacggtaaatggcccgcctggctgaccgcccaacgacccccgcccattgacgtcaataatgacgtatgttcccatagtaacgccaatagggactttccattgacgtcaatgggtggactatttacggtaaactgcccacttggcagtacatcaagtgtatcatatgccaagtacgccccctattgacgtcaatgacggtaaatggcccgcctggcattatgcccagtacatgaccttatgggactttcctacttggcagtacatctacgtattagtcatcgctattaccatgggtcgaggtgagccccacg…
PB-CAG-mcherry-hRPB1-WT	gacattgattattgactagttattaatagtaatcaattacggggtcattagttcatagcccatatatggagttccgcgttacataacttacggtaaatggcccgcctggctgaccgcccaacgacccccgcccattgacgtcaataatgacgtatgttcccatagtaacgccaatagggactttccattgacgtcaatgggtggactatttacggtaaactgcccacttggcagtacatcaagtgtatcatatgccaagtacgccccctattgacgtcaatgacggtaaatggcccgcctggcattatgcccagtacatgaccttatgggactttcctacttggcagtacatctacgtattagtcatcgctattaccatgggtcgaggtgagccccacg…
PB-CAG-mcherry-hRPB1-S5E-mutant	gacattgattattgactagttattaatagtaatcaattacggggtcattagttcatagcccatatatggagttccgcgttacataacttacggtaaatggcccgcctggctgaccgcccaacgacccccgcccattgacgtcaataatgacgtatgttcccatagtaacgccaatagggactttccattgacgtcaatgggtggactatttacggtaaactgcccacttggcagtacatcaagtgtatcatatgccaagtacgccccctattgacgtcaatgacggtaaatggcccgcctggcattatgcccagtacatgaccttatgggactttcctacttggcagtacatctacgtattagtcatcgctattaccatgggtcgaggtgagccccacg…
PB-CAG-mcherry-hRPB1-S2E-mutant	gacattgattattgactagttattaatagtaatcaattacggggtcattagttcatagcccatatatggagttccgcgttacataacttacggtaaatggcccgcctggctgaccgcccaacgacccccgcccattgacgtcaataatgacgtatgttcccatagtaacgccaatagggactttccattgacgtcaatgggtggactatttacggtaaactgcccacttggcagtacatcaagtgtatcatatgccaagtacgccccctattgacgtcaatgacggtaaatggcccgcctggcattatgcccagtacatgaccttatgggactttcctacttggcagtacatctacgtattagtcatcgctattaccatgggtcgaggtgagccccacg…
PB-CAG-mcherry-hRPB1-S2S5E-mutant	gacattgattattgactagttattaatagtaatcaattacggggtcattagttcatagcccatatatggagttccgcgttacataacttacggtaaatggcccgcctggctgaccgcccaacgacccccgcccattgacgtcaataatgacgtatgttcccatagtaacgccaatagggactttccattgacgtcaatgggtggactatttacggtaaactgcccacttggcagtacatcaagtgtatcatatgccaagtacgccccctattgacgtcaatgacggtaaatggcccgcctggcattatgcccagtacatgaccttatgggactttcctacttggcagtacatctacgtattagtcatcgctattaccatgggtcgaggtgagccccacg…
